# Does diversity beget diversity in microbiomes?

**DOI:** 10.1101/612739

**Authors:** Naïma Madi, Michiel Vos, Carmen Lia Murall, Pierre Legendre, B. Jesse Shapiro

**Affiliations:** Département de sciences biologiques, Université de Montréal, Canada; European Centre for Environment and Human Health, University of Exeter, Penryn, UK; Department of Microbiology and Immunology, McGill University, Canada; McGill Genome Centre, McGill University, Canada

**Keywords:** microbiome, evolution, ecology, Earth Microbiome Project, 16S rRNA

## Abstract

Microbes are embedded in complex communities where they engage in a wide array of intra- and inter-specific interactions. The extent to which these interactions drive or impede microbiome diversity is not well understood. Historically, two contrasting hypotheses have been suggested to explain how species interactions could influence diversity. ‘Ecological Controls’ (EC) predicts a negative relationship, where the evolution or migration of novel types is constrained as niches become filled. In contrast, ‘Diversity Begets Diversity’ (DBD) predicts a positive relationship, with existing diversity promoting the accumulation of further diversity via niche construction and other interactions. Using high-throughput amplicon sequencing data from the Earth Microbiome Project, we provide evidence that DBD is strongest in low-diversity biomes, but weaker in more diverse biomes, consistent with biotic interactions initially favoring the accumulation of diversity (as predicted by DBD). However, as niches become increasingly filled, diversity hits a plateau (as predicted by EC).

**Impact statement:** Microbiome diversity favors further diversity in a positive feedback that is strongest in lower-diversity biomes (*e.g.* guts) but which plateaus as niches are increasingly filled in higher-diversity biomes (*e.g.* soils).
