## Supplementary material for "Does diversity beget diversity in microbiomes?": File S5

### Sheet: Sheet1
genus	group	indval	pvalue	freq (number of biomes in which genus is present)
Erysipelothrix	Animal	0.857143	0.0017	6
Peptostreptococcus	Animal	0.857065	0.0001	9
Moraxella	Animal	0.797287	0.0009	9
Aggregatibacter	Animal	0.794791	0.0004	10
TG5	Animal	0.793226	0.0023	7
Selenomonas	Animal	0.78759	0.0009	11
Atopobium	Animal	0.782319	0.0002	11
rc4-4	Animal	0.781812	0.0004	10
Campylobacter	Animal	0.77896	0.0002	11
Lachnospira	Animal	0.769647	0.0003	11
Leuconostoc	Animal	0.756591	0.0005	9
Enterococcus	Animal	0.755324	0.0038	7
Adlercreutzia	Animal	0.743607	0.0026	9
Kingella	Animal	0.741741	0.0112	8
Dialister	Animal	0.739952	0.0004	12
Ochrobactrum	Animal	0.733735	0.0001	10
Lachnobacterium	Animal	0.729146	0.0057	8
[Prevotella]	Animal	0.725427	0.0003	14
Acetobacter	Animal	0.723581	0.0198	9
Capnocytophaga	Animal	0.720153	0.0009	12
Odoribacter	Animal	0.718928	0.0099	8
Bifidobacterium	Animal	0.715166	0.0002	14
Sharpea	Animal	0.714286	0.0112	5
Petrobacter	Animal	0.714286	0.0079	5
Schwartzia	Animal	0.714286	0.013	5
Nocardiopsis	Animal	0.714286	0.0081	5
Plesiomonas	Animal	0.714286	0.0036	5
Robinsoniella	Animal	0.714286	0.0109	5
Gluconobacter	Animal	0.714286	0.0031	5
Roseburia	Animal	0.712585	0.0002	12
Oribacterium	Animal	0.711152	0.0085	9
Blautia	Animal	0.707197	0.0006	13
Bulleidia	Animal	0.700189	0.0091	10
Porphyromonas	Animal	0.697006	0.001	13
Leptotrichia	Animal	0.692091	0.0008	14
Actinomyces	Animal	0.687194	0.0001	14
Propionibacterium	Animal	0.685001	0.0104	7
Veillonella	Animal	0.677578	0.0001	15
Shuttleworthia	Animal	0.675975	0.0118	6
Butyrivibrio	Animal	0.67579	0.0138	6
Peptoniphilus	Animal	0.672542	0.0006	12
Parabacteroides	Animal	0.671786	0.0002	13
Lactobacillus	Animal	0.667143	0.0001	16
Staphylococcus	Animal	0.666757	0.0002	14
Megasphaera	Animal	0.665403	0.016	10
Parvimonas	Animal	0.658643	0.0175	10
Enhydrobacter	Animal	0.65568	0.0024	13
Dorea	Animal	0.65265	0.0003	14
Actinomycetospora	Animal	0.649658	0.0001	11
Fusobacterium	Animal	0.6472	0.0001	14
Akkermansia	Animal	0.645469	0.0017	14
Bilophila	Animal	0.64408	0.0147	8
Ruminococcus	Animal	0.643657	0.0012	14
Jeotgalicoccus	Animal	0.641358	0.0179	9
Weissella	Animal	0.640496	0.0179	8
[Ruminococcus]	Animal	0.638513	0.0003	15
Eggerthella	Animal	0.637306	0.0164	8
Anaerostipes	Animal	0.631912	0.0003	13
Geobacillus	Animal	0.631121	0.0103	13
Sutterella	Animal	0.629691	0.025	9
Swaminathania	Animal	0.62923	0.02	6
Neisseria	Animal	0.629024	0.0033	14
Succinivibrio	Animal	0.627303	0.0259	7
Ruminobacter	Animal	0.626587	0.0172	6
Methanosphaera	Animal	0.623554	0.0304	6
CF231	Animal	0.622694	0.0323	7
Leucobacter	Animal	0.620437	0.021	9
Collinsella	Animal	0.620372	0.02	9
Alcaligenes	Animal	0.6196	0.0208	9
Comamonas	Animal	0.613813	0.0016	13
Varibaculum	Animal	0.613409	0.017	8
Pseudoramibacter_Eubacterium	Animal	0.61128	0.0359	10
Brevibacterium	Animal	0.609569	0.0017	14
Morganella	Animal	0.607968	0.0226	9
Cardiobacterium	Animal	0.605806	0.0288	9
Peptococcus	Animal	0.605629	0.0191	7
Haemophilus	Animal	0.605319	0.002	15
Facklamia	Animal	0.601226	0.0295	10
Mobiluncus	Animal	0.599753	0.0337	7
Prevotella	Animal	0.596492	0.0002	16
Rothia	Animal	0.596036	0.0307	14
[Eubacterium]	Animal	0.593799	0.0317	11
Slackia	Animal	0.592417	0.0248	6
Faecalibacterium	Animal	0.590637	0.0008	15
Rubellimicrobium	Animal	0.589637	0.0106	14
Acidaminococcus	Animal	0.58918	0.0441	7
Finegoldia	Animal	0.586682	0.0043	15
p-75-a5	Animal	0.585751	0.0499	8
Mycoplasma	Animal	0.585344	0.029	9
Bacteroides	Animal	0.584576	0.0001	17
Oscillospira	Animal	0.583079	0.0021	16
Deinococcus	Animal	0.582712	0.0123	15
Anaerococcus	Animal	0.580352	0.0019	13
Prauseria	Animal	0.57494	0.0249	8
Actinobacillus	Animal	0.574787	0.0332	7
Sphingobacterium	Animal	0.572921	0.0004	16
Myroides	Animal	0.572516	0.0334	7
Streptococcus	Animal	0.57213	0.0002	16
Fibrobacter	Animal	0.571429	0.0189	4
Fructobacillus	Animal	0.571429	0.0331	4
Pseudobutyrivibrio	Animal	0.571429	0.0199	4
Ornithobacterium	Animal	0.571429	0.0191	4
Pediococcus	Animal	0.571429	0.0178	4
Arcanobacterium	Animal	0.571429	0.0181	4
Serratia	Animal	0.571429	0.018	4
Brevundimonas	Animal	0.568131	0.0139	14
Elizabethkingia	Animal	0.563853	0.049	7
Kineococcus	Animal	0.563666	0.039	11
Micrococcus	Animal	0.563095	0.0042	15
Cloacibacterium	Animal	0.562575	0.0046	15
GW-34	Animal	0.555632	0.0483	6
Helicobacter	Animal	0.554427	0.0441	8
Sarcina	Animal	0.554422	0.0474	11
Rummeliibacillus	Animal	0.552798	0.0413	10
Frigoribacterium	Animal	0.551617	0.049	14
Solibacillus	Animal	0.547441	0.0179	13
Coprococcus	Animal	0.543566	0.0042	16
Corynebacterium	Animal	0.543305	0.0001	17
Chryseobacterium	Animal	0.536967	0.0019	15
Stenotrophomonas	Animal	0.533055	0.0036	15
Achromobacter	Animal	0.522156	0.0239	13
Treponema	Animal	0.519472	0.0103	15
SMB53	Animal	0.515459	0.0115	15
Lactococcus	Animal	0.514762	0.007	16
Turicibacter	Animal	0.512328	0.0356	15
Abies	Animal	0.508637	0.0428	5
Saccharibacillus	Animal	0.506281	0.0345	5
Candidatus Arthromitus	Animal	0.497072	0.0326	5
Aeriscardovia	Animal	0.496606	0.0398	5
Methylobacterium	Animal	0.493059	0.0113	16
Rubrobacter	Animal	0.488609	0.0333	15
Nesterenkonia	Animal	0.484902	0.0353	5
Epulopiscium	Animal	0.482785	0.0345	16
Sneathia	Animal	0.480331	0.0376	5
Thermomonas	Animal	0.478469	0.0344	5
Lampropedia	Animal	0.477906	0.0422	5
Oceanimonas	Animal	0.476207	0.0321	5
Riemerella	Animal	0.463025	0.0329	5
Chelatococcus	Animal	0.444731	0.0455	5
Meiothermus	Non-Saline	0.912439	0.0003	7
DCE29	Non-Saline	0.906563	0.001	6
JG37-AG-70	Non-Saline	0.899228	0.0008	6
Methylomonas	Non-Saline	0.874989	0.0008	7
Sorangium	Non-Saline	0.85164	0.0004	8
Gloeotrichia	Non-Saline	0.8	0.0045	4
Longilinea	Non-Saline	0.8	0.0043	4
G07	Non-Saline	0.8	0.0037	4
Rhodoblastus	Non-Saline	0.8	0.0038	4
Byssovorax	Non-Saline	0.8	0.0041	4
Echinicola	Non-Saline	0.8	0.0042	4
Methylocaldum	Non-Saline	0.792407	0.0049	8
Chondromyces	Non-Saline	0.789521	0.0014	10
Phaeospirillum	Non-Saline	0.78663	0.0014	8
Pelosinus	Non-Saline	0.786011	0.0027	7
Candidatus Methanoregula	Non-Saline	0.781607	0.004	8
Dok59	Non-Saline	0.77694	0.004	7
GOUTA19	Non-Saline	0.755611	0.0039	9
Syntrophobacter	Non-Saline	0.744804	0.004	9
Geothrix	Non-Saline	0.738879	0.0017	11
Armatimonas	Non-Saline	0.738839	0.0038	8
Terracoccus	Non-Saline	0.732674	0.0069	10
Syntrophomonas	Non-Saline	0.724938	0.0032	8
Syntrophus	Non-Saline	0.723531	0.0063	10
Virgisporangium	Non-Saline	0.716765	0.0032	9
Propionivibrio	Non-Saline	0.714189	0.0079	8
SAGMEG-1	Non-Saline	0.708209	0.0162	5
4-29	Non-Saline	0.699978	0.0102	10
Rubrivivax	Non-Saline	0.698967	0.0006	12
heteroC45_4W	Non-Saline	0.693409	0.0027	9
Nostocoida	Non-Saline	0.688748	0.0012	11
Flavihumibacter	Non-Saline	0.687765	0.0005	11
Chthonomonas	Non-Saline	0.681107	0.0115	5
Magnetospirillum	Non-Saline	0.674409	0.0151	10
Caldilinea	Non-Saline	0.672193	0.0013	12
Anaerolinea	Non-Saline	0.671	0.0063	11
Uliginosibacterium	Non-Saline	0.666104	0.0101	6
Telmatospirillum	Non-Saline	0.662552	0.0083	9
Bryobacter	Non-Saline	0.659239	0.0116	9
Crenothrix	Non-Saline	0.656285	0.0104	10
Methylosinus	Non-Saline	0.651678	0.0016	13
OR-59	Non-Saline	0.649705	0.0057	12
Methanocella	Non-Saline	0.646936	0.0075	7
Methanosaeta	Non-Saline	0.645119	0.0194	7
Geobacter	Non-Saline	0.645016	0.0056	10
Niabella	Non-Saline	0.644784	0.0007	12
Chitinibacter	Non-Saline	0.644533	0.0125	6
Methanobacterium	Non-Saline	0.633003	0.0065	12
B46	Non-Saline	0.630419	0.025	5
Myxococcus	Non-Saline	0.630116	0.0005	14
Simkania	Non-Saline	0.628765	0.0223	9
Blvii28	Non-Saline	0.627798	0.0159	11
Sphaerisporangium	Non-Saline	0.624288	0.011	6
Dechloromonas	Non-Saline	0.624232	0.0115	11
Fimbriimonas	Non-Saline	0.622416	0.001	13
Labrys	Non-Saline	0.618307	0.0055	12
Afifella	Non-Saline	0.617142	0.0023	13
Gloeobacter	Non-Saline	0.616109	0.0392	7
Candidatus Rhabdochlamydia	Non-Saline	0.614141	0.0034	13
Haliscomenobacter	Non-Saline	0.611991	0.023	10
Pedomicrobium	Non-Saline	0.609608	0.0022	16
Polaromonas	Non-Saline	0.60765	0.0123	11
WCHB1-05	Non-Saline	0.604894	0.0236	9
Caloramator	Non-Saline	0.602277	0.0039	13
Oryzihumus	Non-Saline	0.6	0.0283	3
Methanospirillum	Non-Saline	0.6	0.0312	3
BSV43	Non-Saline	0.6	0.0263	3
Elstera	Non-Saline	0.6	0.0314	3
Solitalea	Non-Saline	0.6	0.026	3
Oxobacter	Non-Saline	0.6	0.0274	3
Candidatus Methylomirabilis	Non-Saline	0.6	0.0291	3
Wandonia	Non-Saline	0.6	0.0249	3
Zhouia	Non-Saline	0.6	0.0315	3
Desulfotomaculum	Non-Saline	0.599711	0.0212	6
A17	Non-Saline	0.598802	0.0025	13
Catellatospora	Non-Saline	0.595012	0.0385	9
Gemmata	Non-Saline	0.593618	0.0009	14
Pedosphaera	Non-Saline	0.59263	0.015	13
Desulfobacca	Non-Saline	0.591289	0.0373	10
Chitinophaga	Non-Saline	0.590064	0.0305	13
Pelotomaculum	Non-Saline	0.588522	0.0351	6
Chthoniobacter	Non-Saline	0.588498	0.0003	15
Anaeromyxobacter	Non-Saline	0.587603	0.001	15
Nannocystis	Non-Saline	0.587247	0.0003	15
Sciscionella	Non-Saline	0.586832	0.0243	7
Methanosarcina	Non-Saline	0.584243	0.0196	7
u114	Non-Saline	0.583801	0.0275	11
Gemmatimonas	Non-Saline	0.580983	0.0002	15
Dactylosporangium	Non-Saline	0.580541	0.0254	8
Pirellula	Non-Saline	0.58039	0.0007	15
Candidatus Solibacter	Non-Saline	0.579515	0.0008	16
Paucibacter	Non-Saline	0.579194	0.0008	15
Zymomonas	Non-Saline	0.575822	0.0247	13
Hylemonella	Non-Saline	0.5738	0.0275	11
Iamia	Non-Saline	0.573711	0.0003	15
Asticcacaulis	Non-Saline	0.572923	0.0068	13
Turneriella	Non-Saline	0.571355	0.0348	11
Methanomassiliicoccus	Non-Saline	0.570524	0.033	8
Candidatus Protochlamydia	Non-Saline	0.569912	0.0022	13
Candidatus Koribacter	Non-Saline	0.568052	0.0134	14
Glycomyces	Non-Saline	0.567911	0.0308	7
Prosthecobacter	Non-Saline	0.567703	0.0066	14
Emticicia	Non-Saline	0.56742	0.0202	13
Steroidobacter	Non-Saline	0.564469	0.0086	14
SJA-88	Non-Saline	0.564137	0.0466	10
Nitrosotalea	Non-Saline	0.561169	0.0372	4
Tatlockia	Non-Saline	0.559806	0.0293	12
Opitutus	Non-Saline	0.559408	0.0016	16
Microbacterium	Non-Saline	0.557773	0.013	13
Conexibacter	Non-Saline	0.555949	0.0209	14
Streptacidiphilus	Non-Saline	0.55448	0.0132	13
Cytophaga	Non-Saline	0.551103	0.0066	13
Azospirillum	Non-Saline	0.550729	0.0117	14
Pilimelia	Non-Saline	0.55056	0.0132	14
CM44	Non-Saline	0.548615	0.0335	4
Phenylobacterium	Non-Saline	0.546866	0.0002	15
Isosphaera	Non-Saline	0.546665	0.0308	4
Dokdonella	Non-Saline	0.544918	0.0032	16
Bosea	Non-Saline	0.544688	0.0025	15
Acidocella	Non-Saline	0.543698	0.0301	13
Rhodanobacter	Non-Saline	0.543653	0.0494	8
Corallococcus	Non-Saline	0.543394	0.0022	15
Legionella	Non-Saline	0.539138	0.0016	15
Arthronema	Non-Saline	0.537919	0.0474	6
Symbiobacterium	Non-Saline	0.529734	0.0319	8
Phycicoccus	Non-Saline	0.524479	0.0185	13
Caulobacter	Non-Saline	0.524439	0.0032	15
Ellin506	Non-Saline	0.52245	0.0482	14
Salinibacterium	Non-Saline	0.521379	0.0044	15
Parachlamydia	Non-Saline	0.51945	0.0472	7
Aquicella	Non-Saline	0.517265	0.0016	17
Lysobacter	Non-Saline	0.516101	0.006	15
Nitrospira	Non-Saline	0.514254	0.0008	16
Hyphomicrobium	Non-Saline	0.512382	0.0125	15
Paludibacter	Non-Saline	0.510324	0.0193	14
Smaragdicoccus	Non-Saline	0.507955	0.0358	4
Rhodoplanes	Non-Saline	0.501298	0.0001	16
Methylibium	Non-Saline	0.501028	0.0021	15
Kouleothrix	Non-Saline	0.498398	0.0492	4
Peredibacter	Non-Saline	0.497943	0.0208	14
Phaselicystis	Non-Saline	0.495916	0.0497	4
DA101	Non-Saline	0.490183	0.0057	16
Candidatus Nitrososphaera	Non-Saline	0.477419	0.0056	16
Candidatus Xiphinematobacter	Non-Saline	0.47495	0.0255	16
Sediminibacterium	Non-Saline	0.473118	0.032	16
Devosia	Non-Saline	0.469798	0.0022	16
Roseococcus	Non-Saline	0.463353	0.0393	16
Flavisolibacter	Non-Saline	0.447482	0.0395	16
Luteolibacter	Non-Saline	0.442115	0.0188	16
Mycobacterium	Non-Saline	0.441642	0.0005	16
Kaistobacter	Non-Saline	0.441346	0.0463	16
Flavobacterium	Non-Saline	0.439885	0.0065	16
Bradyrhizobium	Non-Saline	0.43696	0.0013	17
Novosphingobium	Non-Saline	0.409791	0.0084	16
Celeribacter	Saline	0.905964	0.0002	8
Congregibacter	Saline	0.891484	0.0007	6
MSBL3	Saline	0.888424	0.0007	8
Jannaschia	Saline	0.868824	0.0007	8
Rhodovulum	Saline	0.856887	0.0012	8
Thalassiosira	Saline	0.847574	0.0015	6
Coraliomargarita	Saline	0.824468	0.0004	10
Glaciecola	Saline	0.807955	0.0004	10
Ucs1325	Saline	0.8	0.004	4
Caldithrix	Saline	0.8	0.0049	4
Hydrocoleum	Saline	0.8	0.0036	4
Aliivibrio	Saline	0.798034	0.0007	9
Flexibacter	Saline	0.7887	0.0012	8
Balneola	Saline	0.786871	0.0015	12
JTB248	Saline	0.761392	0.0028	5
Loktanella	Saline	0.755007	0.0004	13
Marinobacter	Saline	0.754305	0.001	10
Kordia	Saline	0.749474	0.0038	5
Colwellia	Saline	0.745962	0.0046	5
Muricola	Saline	0.74404	0.0044	5
Psychrilyobacter	Saline	0.738137	0.0019	5
Roseivivax	Saline	0.72483	0.0067	6
Lentisphaera	Saline	0.724733	0.0026	5
planctomycete	Saline	0.721609	0.0009	14
Persicivirga	Saline	0.716793	0.0071	5
Propionigenium	Saline	0.713795	0.0045	6
Desulfofrigus	Saline	0.706339	0.015	5
Fulvivirga	Saline	0.702408	0.0137	5
Phaeobacter	Saline	0.694344	0.0025	14
Marivita	Saline	0.692827	0.004	6
Clostridiisalibacter	Saline	0.685537	0.0096	6
Halomicronema	Saline	0.682651	0.0101	6
Marinicella	Saline	0.677523	0.0107	7
Owenweeksia	Saline	0.675167	0.0158	8
Octadecabacter	Saline	0.673531	0.0007	15
Pelagicoccus	Saline	0.671276	0.0101	6
Pseudoalteromonas	Saline	0.666229	0.0077	13
Anaerospora	Saline	0.665465	0.0034	15
Lutimonas	Saline	0.659449	0.0175	8
mixed	Saline	0.659056	0.0211	6
Psychromonas	Saline	0.646882	0.011	7
Lewinella	Saline	0.642489	0.0024	15
Ulvibacter	Saline	0.641884	0.0189	9
Rubidimonas	Saline	0.640753	0.0193	8
Arcobacter	Saline	0.629064	0.0006	16
Candidatus Entotheonella	Saline	0.628161	0.0201	10
Verrucomicrobium	Saline	0.627032	0.0044	13
Desulfosarcina	Saline	0.621918	0.0209	7
LCP-26	Saline	0.619019	0.0214	7
Aquirestis	Saline	0.614973	0.0153	10
Thalassomonas	Saline	0.609802	0.0267	8
Thiomicrospira	Saline	0.6	0.0287	3
Portibacter	Saline	0.6	0.0295	3
Desulfovermiculus	Saline	0.6	0.0307	3
Flexithrix	Saline	0.6	0.0293	3
Halanaerobacter	Saline	0.6	0.0286	3
Coccinimonas	Saline	0.6	0.0322	3
Stenothermobacter	Saline	0.6	0.0267	3
Phycisphaera	Saline	0.6	0.0285	3
Cyanothece	Saline	0.6	0.0287	3
Halobacteriaceae	Saline	0.6	0.028	3
ArcF12	Saline	0.6	0.0294	3
Halolamina	Saline	0.6	0.033	3
Prochlorothrix	Saline	0.6	0.0326	3
Ferrimonas	Saline	0.6	0.0291	3
GBI-58	Saline	0.6	0.0306	3
Geitlerinema	Saline	0.6	0.029	3
Ruegeria	Saline	0.6	0.0301	3
Constrictibacter	Saline	0.6	0.0298	3
Croceimarina	Saline	0.6	0.0282	3
Maribius	Saline	0.6	0.0283	3
Alteromonas	Saline	0.596657	0.0411	9
Cocleimonas	Saline	0.594823	0.037	8
Persicirhabdus	Saline	0.584084	0.0364	9
Clavibacter	Saline	0.584043	0.0493	9
Salegentibacter	Saline	0.57887	0.0299	7
Thalassospira	Saline	0.571951	0.0341	7
Rubricoccus	Saline	0.571463	0.0021	14
Spirulina	Saline	0.55888	0.0344	4
Haloterrigena	Saline	0.558617	0.0334	4
Synechococcus	Saline	0.554174	0.0109	16
Vibrio	Saline	0.553003	0.0182	16
Desulfosalsimonas	Saline	0.550916	0.0482	4
Halomonas	Saline	0.548662	0.0067	16
Dethiosulfatibacter	Saline	0.540055	0.0423	4
Francisella	Saline	0.534486	0.0407	4
Nitrosopumilus	Saline	0.533903	0.0485	14
Erythrobacter	Saline	0.528034	0.0008	16
WH1-8	Saline	0.526354	0.0409	5
Methylophaga	Saline	0.526281	0.0324	8
