## Supplementary material for "Does diversity beget diversity in microbiomes?": File S6

### Sheet: genome size
genus	Genome Size (Mbp)	# Samples in which genus is present	Max number of ASVs belonging to the genus
Ureaplasma	0.97	15	2
Sneathia	1.33	12	2
Candidatus Nitrosocaldus	1.62	4	2
Aeriscardovia	1.63	21	2
Elusimicrobium	1.64	9	2
Candidatus Arthromitus	1.65	14	2
Candidatus Aquiluna	1.66	60	2
Methanosphaera	1.77	63	2
Scardovia	1.8	24	2
Alloiococcus	1.81	73	2
Filifactor	1.93	33	2
Methanocalculus	1.97	3	2
Actinobaculum	2.03	18	2
Cenarchaeum	2.05	6	2
Methanolinea	2.05	24	2
Peptostreptococcus	2.08	104	2
Dehalogenimonas	2.09	47	2
Leuconostoc	2.12	87	2
Kingella	2.14	151	2
Conchiformibius	2.15	9	2
Anaerobaculum	2.16	6	2
Eikenella	2.19	8	2
Petrobacter	2.22	26	2
Tepidibacter	2.23	40	2
Varibaculum	2.28	63	2
Archaeoglobus	2.32	3	2
Sharpea	2.33	49	2
Weissella	2.34	27	2
Dermabacter	2.39	25	2
Moraxella	2.4	152	2
Riemerella	2.43	21	2
Acetohalobium	2.47	4	2
Oligella	2.51	40	2
Demequina	2.55	45	2
Christensenella	2.56	16	2
Thermoactinomyces	2.56	41	2
Mitsuokella	2.58	39	2
Schwartzia	2.66	23	2
Gallibacterium	2.69	32	2
Caldicoprobacter	2.73	29	2
Tepidimonas	2.74	41	2
Candidatus Methylomirabilis	2.75	17	2
Salinicoccus	2.78	28	2
Yaniella	2.78	23	2
Kytococcus	2.79	19	2
Salinibacterium	2.81	192	2
Ruminobacter	2.82	17	2
Cloacibacterium	2.84	191	2
Micrococcus	2.84	183	2
Gluconobacter	2.88	14	2
Idiomarina	2.89	8	2
Thiobacillus	2.91	97	2
Desulfonatronovibrio	2.94	5	2
Thermacetogenium	2.94	3	2
Pseudidiomarina	2.98	11	2
Sutterella	2.99	55	2
Tepidimicrobium	3	16	2
Parachlamydia	3.07	30	2
Arenimonas	3.09	58	2
Thermobaculum	3.1	7	2
Dermacoccus	3.11	72	2
Tindallia_Anoxynatronum	3.12	9	2
Staphylococcus	3.13	176	2
Lautropia	3.15	110	2
Gallionella	3.16	75	2
Lampropedia	3.16	13	2
Aliivibrio	3.21	87	2
Leucobacter	3.21	38	2
Anaerofilum	3.22	30	2
Butyricicoccus	3.33	30	2
Luteimonas	3.35	211	2
Plesiomonas	3.41	15	2
Chitinibacter	3.43	22	2
Planomicrobium	3.43	52	2
Chthonomonas	3.44	13	2
Salinimicrobium	3.48	6	2
Aequorivita	3.52	38	2
Paenisporosarcina	3.52	45	2
Arsenicicoccus	3.53	36	2
Robiginitalea	3.53	21	2
Psychrilyobacter	3.54	51	2
Lishizhenia	3.57	23	2
Sediminicola	3.57	99	2
Acidaminobacter	3.62	31	2
Krokinobacter	3.62	47	2
Paraprevotella	3.65	30	2
Ignavibacterium	3.66	11	2
Pelobacter	3.67	93	2
Hyphomonas	3.71	85	2
Alistipes	3.73	23	2
Geobacillus	3.74	68	2
Dehalobacterium	3.77	73	2
Herminiimonas	3.78	79	2
Anaerobiospirillum	3.8	15	2
Sulfuritalea	3.8	14	2
Holdemania	3.81	45	2
Hylemonella	3.82	161	2
Rummeliibacillus	3.85	44	2
Thermoflavimicrobium	3.85	20	2
Oleibacter	3.86	21	2
Algoriphagus	3.88	28	2
Pseudoxanthomonas	3.89	50	2
Zhouia	3.89	6	2
Rhodobaca	3.9	76	2
Desulfobacter	3.97	17	2
Xylanimicrobium	4	17	2
Dethiosulfatibacter	4.03	21	2
Amaricoccus	4.09	21	2
Gracilibacter	4.11	13	2
Acidobacterium	4.13	11	2
Vogesella	4.15	28	2
Cobetia	4.18	23	2
Shimazuella	4.19	22	2
Rhodovulum	4.2	37	2
Sporobacter	4.2	61	2
Uliginosibacterium	4.21	37	2
Alcaligenes	4.25	67	2
Georgenia	4.27	25	2
Proteus	4.27	56	2
Solibacillus	4.28	48	2
Novispirillum	4.29	23	2
Roseivivax	4.31	56	2
Saccharomonospora	4.31	13	2
Congregibacter	4.35	62	2
Oscillochloris	4.37	21	2
Gramella	4.38	56	2
Roseovarius	4.38	44	2
Bilophila	4.39	99	2
Odoribacter	4.39	63	2
Sphaerisporangium	4.39	32	2
Oleispira	4.41	26	2
Gelidibacter	4.43	16	2
Methylopila	4.45	17	2
Oxobacter	4.51	18	2
Providencia	4.52	82	2
Propionivibrio	4.53	57	2
Oceanobacillus	3.86	13	2
Sporosarcina	4.67	51	2
Rhodoblastus	4.71	13	2
Friedmanniella	4.72	26	2
Roseobacter	4.75	38	2
Luteibacter	4.77	45	2
Cellulosimicrobium	4.8	27	2
Kaistia	4.84	36	2
Chelativorans	4.94	15	2
Desulfomicrobium	4.94	24	2
Kineococcus	4.96	49	2
Alteromonas	4.97	129	2
Kordia	5.03	35	2
Microbulbifer	5.04	17	2
Paucibacter	5.17	319	2
Hydrocarboniphaga	5.19	12	2
Solitalea	5.2	19	2
Hydrogenophaga	5.23	11	2
Terriglobus	5.23	85	2
Chloroflexus	5.27	22	2
Spirulina	5.32	12	2
Colwellia	5.37	46	2
Flavihumibacter	5.38	97	2
Nodularia	5.39	14	2
Planktothrix	5.57	32	2
Azoarcus	5.82	70	2
Ralstonia	5.84	70	2
Actinomycetospora	5.86	65	2
Arenibacter	5.86	21	2
Pigmentiphaga	5.86	67	2
Gordonia	5.89	50	2
Polaromonas	5.9	101	2
Williamsia	6.08	69	2
Phyllobacterium	6.21	40	2
Flectobacillus	6.22	258	2
Pseudoalteromonas	6.22	169	2
Promicromonospora	6.25	33	2
Actinopolymorpha	6.4	13	2
Labrys	6.51	93	2
Nocardiopsis	6.64	20	2
Bosea	6.71	213	2
Desulfofaba	6.71	20	2
Runella	6.92	33	2
Actinocatenispora	6.95	3	2
Anabaena	7.06	16	2
Sinorhizobium	7.17	66	2
Hahella	7.22	17	2
Thalassomonas	7.42	60	2
Actinocorallia	8.25	4	2
Oscillatoria	8.27	6	2
Cupriavidus	8.7	7	2
Rivularia	8.73	12	2
Saccharothrix	9.36	31	2
Nocardia	9.44	57	2
Flexithrix	9.54	14	2
Singulisphaera	9.76	19	2
Microscilla	9.77	4	2
Dactylosporangium	11.45	74	2
Nonomuraea	13.05	63	2
Sorangium	14.78	94	2
Fructobacillus	1.33	44	3
Streptobacillus	1.69	13	3
Granulicatella	1.74	117	3
Acholeplasma	1.88	60	3
Methanomassiliicoccus	1.93	70	3
Nitrosotalea	1.97	79	3
Finegoldia	1.99	175	3
Catenibacterium	2.02	56	3
Helcococcus	2.1	62	3
Megamonas	2.23	41	3
Anaerofustis	2.28	32	3
Collinsella	2.31	94	3
Succinivibrio	2.31	74	3
Pseudoramibacter_Eubacterium	2.36	77	3
Perlucidibaca	2.49	42	3
Pyramidobacter	2.56	25	3
Helicobacter	2.62	44	3
Turicibacter	2.62	193	3
Cardiobacterium	2.64	65	3
Halorhodospira	2.68	28	3
Propionibacterium	2.7	128	3
Lactococcus	2.75	238	3
Anaerovibrio	2.78	53	3
Lachnobacterium	2.84	101	3
Succiniclasticum	2.9	23	3
Nesterenkonia	2.93	20	3
Cetobacterium	2.58	137	3
Meiothermus	3.1	67	3
Sulfurospirillum	3.18	84	3
Hellea	3.21	172	3
Desulfovermiculus	3.24	15	3
Erythrobacter	3.25	153	3
Tatlockia	3.31	54	3
Rhodothermus	3.39	8	3
Gillisia	3.48	76	3
Methanospirillum	3.54	48	3
Brevundimonas	3.56	111	3
Sphaerochaeta	3.59	8	3
Eggerthella	3.63	74	3
Carnobacterium	3.65	27	3
Desulfarculus	3.66	6	3
Desulfotalea	3.66	103	3
Deefgea	3.71	51	3
Salinisphaera	3.76	16	3
Coprobacillus	3.79	54	3
Fibrobacter	3.84	45	3
Haloterrigena	3.84	9	3
Virgibacillus	3.84	56	3
Parvibaculum	3.91	28	3
Phycicoccus	3.94	119	3
Loktanella	3.99	231	3
Owenweeksia	4	45	3
Desulfocapsa	4.02	18	3
Lentisphaera	4.06	37	3
Roseivirga	4.06	240	3
Sarcina	4.15	117	3
Cylindrospermopsis	4.16	13	3
Enterococcus	4.16	47	3
Rhodovibrio	4.18	76	3
Flexibacter	4.25	53	3
Sanguibacter	4.25	78	3
Cellulomonas	4.27	118	3
Myroides	4.3	44	3
Asticcacaulis	4.31	197	3
Agromyces	4.37	48	3
Brachybacterium	4.39	164	3
Turneriella	4.41	211	3
Beijerinckia	4.42	59	3
Rheinheimera	4.46	64	3
Leptonema	4.52	104	3
Nevskia	4.52	75	3
Psychromonas	4.56	92	3
Alcanivorax	4.93	38	3
Methylocaldum	5.02	42	3
Pseudoruegeria	5.04	192	3
Rubrivivax	5.04	197	3
Marinomonas	5.1	69	3
Desulfotignum	5.12	19	3
Dyella	5.4	36	3
Thalassospira	5.44	22	3
Patulibacter	5.52	59	3
Isosphaera	5.53	17	3
Parapedobacter	5.55	6	3
Halomicronema	5.57	13	3
Niabella	5.63	375	3
Pimelobacter	5.64	24	3
Comamonas	6.06	95	3
Saccharibacillus	6.08	16	3
Desulfospira	6.12	47	3
Actinomadura	6.17	44	3
Sporocytophaga	6.34	171	3
Shewanella	6.35	117	3
Chroococcidiopsis	6.69	136	3
Fulvivirga	6.74	76	3
Achromobacter	7.36	115	3
Kribbella	7.58	107	3
Haloferula	7.8	15	3
Acaryochloris	8.36	29	3
Haliscomenobacter	8.77	107	3
Streptacidiphilus	9.92	124	3
Corallococcus	10.08	311	3
Nostoc	10.23	69	3
Amycolatopsis	10.25	68	3
Bradyrhizobium	10.48	617	3
Chondromyces	11.39	160	3
Calothrix	12.05	40	3
Parvimonas	1.63	131	4
Mogibacterium	1.86	154	4
Erysipelothrix	1.88	31	4
Facklamia	1.9	80	4
Peptococcus	1.97	123	4
Mobiluncus	2.15	58	4
Peredibacter	2.15	220	4
Haemophilus	2.18	320	4
Coxiella	2.21	47	4
Polynucleobacter	2.38	180	4
Aggregatibacter	2.41	145	4
Phascolarctobacterium	2.41	177	4
Acidaminococcus	2.49	71	4
Actinobacillus	2.5	99	4
Megasphaera	2.57	129	4
Sulfuricurvum	2.57	102	4
Thiohalorhabdus	2.87	6	4
Syntrophomonas	2.94	59	4
Candidatus Protochlamydia	3.03	113	4
Methylotenera	3.06	371	4
Proteiniclasticum	3.12	40	4
Tissierella_Soehngenia	3.12	32	4
Anaerostipes	3.17	71	4
Truepera	3.26	72	4
Geothrix	3.29	216	4
Nitratireductor	3.36	19	4
Planifilum	3.38	54	4
Acidocella	3.4	71	4
Halococcus	3.45	45	4
Candidatus Chloracidobacterium	3.7	24	4
Aeromicrobium	3.72	238	4
Dietzia	3.72	107	4
Desulfonatronum	3.76	10	4
Afifella	3.96	173	4
Acetobacterium	4.04	39	4
Leadbetterella	4.06	136	4
Pedosphaera	4.08	150	4
Vibrio	4.08	97	4
Acetobacter	4.14	58	4
Cyanobacterium	4.18	19	4
Brevibacterium	4.21	201	4
Rhodanobacter	4.23	47	4
Cytophaga	4.43	91	4
Dechloromonas	4.5	63	4
Neptunomonas	4.57	7	4
Mycoplana	4.59	451	4
Marinobacter	4.77	57	4
Cyanothece	4.79	9	4
Alkaliphilus	4.93	23	4
Stenotrophomonas	5	242	4
Olivibacter	5.05	17	4
Azospirillum	5.32	86	4
Geodermatophilus	5.32	79	4
Methylomonas	5.41	64	4
Roseomonas	5.41	180	4
Thermogemmatispora	5.61	4	4
Ochrobactrum	5.65	92	4
Methylobacterium	5.72	441	4
Bryobacter	5.75	80	4
Methanosarcina	5.75	85	4
Glycomyces	5.79	76	4
Microcystis	5.84	37	4
Caulobacter	5.89	369	4
Sphingopyxis	5.95	88	4
Aquimarina	5.98	152	4
Conexibacter	6.36	135	4
Lysobacter	6.39	373	4
Photobacterium	6.4	85	4
Desulfomonile	6.53	100	4
Brevibacillus	6.64	55	4
Pilimelia	6.98	203	4
Rhodopirellula	7.15	68	4
Agrobacterium	7.27	490	4
Rhizobium	7.63	270	4
Edaphobacter	8.18	171	4
Saccharopolyspora	8.21	65	4
Actinoplanes	9.38	81	4
Candidatus Entotheonella	9.95	62	4
Myxococcus	11.05	202	4
Nannocystis	12.06	248	4
Dialister	1.27	228	5
Mycoplasma	1.36	113	5
Bulleidia	1.42	221	5
Zymomonas	2.06	158	5
Thiomicrospira	2.16	37	5
Shuttleworthia	2.17	82	5
Jeotgalicoccus	2.19	90	5
Mucispirillum	2.33	14	5
Thermus	2.48	35	5
Oribacterium	2.52	127	5
Methanobacterium	2.58	143	5
Rothia	2.59	206	5
Halanaerobium	2.61	13	5
Simkania	2.63	59	5
Prochlorococcus	2.68	45	5
Neisseria	2.78	263	5
Candidatus Methanoregula	2.82	128	5
Sedimentibacter	3.13	27	5
Methanocella	3.18	77	5
Clostridiisalibacter	3.25	16	5
Desulfobacca	3.28	191	5
Tannerella	3.41	80	5
Desulfosarcina	3.6	97	5
Crocinitomix	3.72	220	5
Coraliomargarita	3.75	214	5
Phaeospirillum	3.81	81	5
Ulvibacter	3.82	144	5
Balneola	3.96	81	5
Saprospira	4.4	200	5
Rubricoccus	4.43	113	5
Dokdonella	4.45	258	5
Methylibium	4.64	539	5
Gemmatimonas	4.72	347	5
Cohnella	4.77	86	5
Butyricimonas	4.94	86	5
Arthrobacter	5.08	643	5
Dolichospermum	5.17	114	5
Halomonas	5.17	124	5
Salinispora	5.18	32	5
Emticicia	5.22	179	5
Pelosinus	5.38	89	5
Roseiflexus	5.8	22	5
Phormidium	5.82	172	5
Sporomusa	6.06	73	5
Sphingobium	6.23	194	5
Janthinobacterium	6.45	420	5
Burkholderia	9.05	244	5
Chitinophaga	9.13	194	5
Haliangium	9.45	108	5
Rhodococcus	9.7	226	5
Atopobium	1.54	212	6
Campylobacter	2.28	264	6
Bifidobacterium	3.16	282	6
Marinicella	3.35	115	6
Salisaeta	3.4	8	6
Catonella	3.48	66	6
Psychrobacter	3.52	256	6
Fusobacterium	3.54	328	6
Roseburia	3.59	261	6
Selenomonas	3.63	179	6
Paludibacter	3.69	188	6
Phaeobacter	4.06	381	6
Maribacter	4.64	232	6
Reichenbachiella	4.71	100	6
Magnetospirillum	4.97	94	6
Fusibacter	5.11	129	6
Caldilinea	5.14	171	6
Caloramator	5.14	125	6
Paracoccus	5.24	395	6
Cellvibrio	5.26	133	6
Nocardioides	5.29	358	6
Parabacteroides	5.37	238	6
Pontibacter	5.46	162	6
Telmatospirillum	6.2	54	6
Prosthecobacter	6.29	319	6
Sphingobacterium	6.36	213	6
Inquilinus	7.41	120	6
Mariprofundus	2.54	56	7
Methanobrevibacter	2.94	147	7
Ethanoligenens	3.01	22	7
Akkermansia	3.07	209	7
Anaerovorax	3.26	166	7
Steroidobacter	3.47	291	7
Haloquadratum	3.59	5	7
Salinibacter	3.59	12	7
Crenothrix	3.63	180	7
Halobacteriaceae	3.7	9	7
Winogradskyella	3.81	288	7
Desulfobulbus	3.85	196	7
Polaribacter	4.13	292	7
Phenylobacterium	4.38	532	7
Butyrivibrio	4.4	112	7
Tenacibaculum	4.61	305	7
Hyphomicrobium	4.76	567	7
Euzebya	4.78	59	7
Devosia	5.03	474	7
Dysgonomonas	5.22	45	7
Octadecabacter	5.48	428	7
Chryseobacterium	5.5	333	7
Desulfosporosinus	5.86	139	7
Segetibacter	6.11	222	7
Rudanella	6.55	63	7
Pedobacter	6.58	508	7
Dyadobacter	6.97	219	7
Bacillus	7.59	815	7
Skermanella	7.87	266	7
Allobaculum	2.05	94	8
Veillonella	2.18	380	8
Adlercreutzia	2.86	80	8
Natronomonas	2.91	47	8
Syntrophus	3.18	148	8
Alicyclobacillus	3.21	517	8
Anaerolinea	3.53	145	8
Kaistobacter	3.65	545	8
Haloplanus	3.8	7	8
Actinomyces	3.84	330	8
Novosphingobium	4.23	663	8
Gloeobacter	4.72	95	8
Candidatus Scalindua	4.81	39	8
Desulfovibrio	5.32	207	8
Pseudomonas	7.76	962	8
Chthoniobacter	7.85	408	8
Spirosoma	8.79	138	8
Balneimonas	9.63	256	8
Streptomyces	12.01	290	8
Epulopiscium	2.71	150	9
Streptococcus	2.72	629	9
Faecalibacterium	3.11	252	9
Sediminibacterium	3.25	414	9
Capnocytophaga	3.41	215	9
Synechococcus	3.72	364	9
Nitriliruptor	5.56	17	9
Pseudonocardia	7.3	343	9
Bacteriovorax	3.81	232	10
Rhodobacter	3.87	485	10
Glaciecola	4.13	141	10
Haloarcula	4.27	11	10
Pseudanabaena	4.89	186	10
Leptolyngbya	5.48	148	10
Mycobacterium	6.46	700	10
Verrucomicrobium	8.22	339	10
Plesiocystis	10.59	267	10
Rubellimicrobium	3.16	187	11
Rubritalea	4.17	311	11
Acinetobacter	4.51	864	11
Peptoniphilus	1.95	199	12
Porphyromonas	2.48	249	12
Arcobacter	3.19	289	12
Rubrobacter	3.23	150	12
Halorubrum	3.69	14	12
Dorea	3.79	276	12
Nitrospira	4.59	529	12
Fluviicola	4.63	488	12
Syntrophobacter	4.99	176	12
Fimbriimonas	5.23	443	12
Lewinella	5.38	259	12
Flavisolibacter	5.94	470	12
Methanosaeta	1.88	116	13
Sulfurimonas	2.2	122	13
Leptotrichia	2.47	248	13
Halonotius	2.89	6	13
Nitrospina	3.08	83	13
Corynebacterium	3.57	616	13
Treponema	4.06	309	13
Opitutus	5.96	591	13
Adhaeribacter	7.25	240	13
Nitrosopumilus	1.8	293	14
Anaerococcus	2.08	233	14
Candidatus Nitrososphaera	2.95	418	14
Blautia	5.13	363	14
Candidatus Koribacter	5.65	312	14
Pirellula	6.53	370	14
Sphingomonas	6.58	855	14
Legionella	4.63	199	15
Bacteroides	7.08	489	15
Paenibacillus	8.82	450	15
Spirochaeta	3.29	279	16
Coprococcus	3.52	392	16
Rhodoplanes	8.19	711	16
Lactobacillus	3.75	475	17
Flavobacterium	6.1	795	18
Halorhabdus	3.12	13	19
Geobacter	5.28	327	19
Deinococcus	4.51	243	20
Prevotella	3.91	508	22
Hymenobacter	4.87	294	22
Anaeromyxobacter	5.28	284	23
Clostridium	6.67	869	23
Candidatus Solibacter	9.97	537	23
Desulfococcus	4.46	264	29
Bdellovibrio	3.99	776	31
Ruminococcus	4.48	340	33
Planctomyces	8.44	953	37
Gemmata	9.05	480	44
